# Detection of Viral RNA Fragments in Human iPSC-Cardiomyocytes following Treatment with Extracellular Vesicles from SARS-CoV-2 Coding-Sequence-Overexpressing Lung Epithelial Cells

**DOI:** 10.1101/2020.05.14.093583

**Authors:** Youjeong Kwon, Sarath Babu Nukala, Shubhi Srivastava, Hiroe Miyamoto, Nur Izzah Ismail, Jalees Rehman, Sang-Bing Ong, Won Hee Lee, Sang-Ging Ong

## Abstract

The novel coronavirus disease 2019 (COVID-19) caused by the severe acute respiratory syndrome coronavirus 2 (SARS-CoV-2) has evolved into a worldwide pandemic. Early data suggest that the prevalence and severity of COVID-19 appear to be higher among patients with underlying cardiovascular risk factors. Despite the expression of angiotensin-converting enzyme 2 (ACE2), a functional receptor for SARS-CoV-2 infection, in cardiomyocytes, there has been no conclusive evidence of direct viral infection although the presence of inflammation and viral genome within the hearts of COVID-19 patients have been reported. Here we transduced A549 lung epithelial cells with lentivirus overexpressing selected genes of the SARS-CoV-2. We then isolated extracellular vesicles (EVs) from the supernatant of A549 cells and detected the presence of viral RNA within the purified EVs. Importantly, we observed that human induced pluripotent stem cell-derived cardiomyocytes (hiPSC-CMs) were able to actively uptake these EVs and viral genes were subsequently detected in the cardiomyocytes. Accordingly, uptake of EVs containing viral genes led to an upregulation of inflammation-related genes in hiPSC-CMs. Thus, our findings indicate that SARS-CoV-2 RNA-containing EVs represent an indirect route of viral RNA entry into cardiomyocytes.
