## Supplementary material for "Detection of Viral RNA Fragments in Human iPSC-Cardiomyocytes following Treatment with Extracellular Vesicles from SARS-CoV-2 Coding-Sequence-Overexpressing Lung Epithelial Cells": Ct Values for Figures

### Sheet: Fig1B
		Sample Name	GAPDH	Nsp1	Nsp12	E	N
		pLVX-Blank	14.8555	Undetermined	Undetermined	Undetermined	Undetermined
			14.8	Undetermined	Undetermined	Undetermined	Undetermined
			14.7841	Undetermined	Undetermined	Undetermined	Undetermined
		pLVX-Nsp1	16.0963	20.5022
			16.0354	20.4046
			16.0641	20.5044
		pLVX-Nsp12	15.8907		20.2682
			15.9072		20.2235
			15.9238		20.1032
		pLVX-E	15.8037			17.0201
			15.8577			16.9756
			15.829			16.942
		pLVX-N	16.0886				17.5606
			15.979				17.448
			15.9818				17.5229
		pLVX-Blank vs pLVX-Nsp1
		Unpaired t test
		P value			< 0.0001
		P value summary			****
		Significantly different? (P < 0.05)			Yes
		One- or two-tailed P value?			Two-tailed
		t, df			t=70.30 df=4
		pLVX-Blank vs pLVX-Nsp12
		Unpaired t test
		P value			< 0.0001
		P value summary			****
		Significantly different? (P < 0.05)			Yes
		One- or two-tailed P value?			Two-tailed
		t, df			t=24.36 df=4
		pLVX-Blank vs pLVX-E
		Unpaired t test
		P value			< 0.0001
		P value summary			****
		Significantly different? (P < 0.05)			Yes
		One- or two-tailed P value?			Two-tailed
		t, df			t=43.36 df=4
		pLVX-Blank vs pLVX-N
		Unpaired t test
		Unpaired t test
		P value			< 0.0001
		P value summary			****
		Significantly different? (P < 0.05)			Yes
		One- or two-tailed P value?			Two-tailed
		t, df			t=61.82 df=4

### Sheet: Fig1D
		Sample Name	GAPDH	Nsp1	Nsp12	E	N
		pLVX-Blank	22.6288	Undetermined	Undetermined	Undetermined	Undetermined
			22.4901	Undetermined	Undetermined	Undetermined	Undetermined
			22.613	Undetermined	Undetermined	Undetermined	Undetermined
		pLVX-Nsp1	25.305	27.1057
			25.3809	27.3503
			25.2996	27.0015
		pLVX-Nsp12	35.4375		34.0995
			36.4977		35.1457
			34.9055		34.2877
		pLVX-E	26.0648			19.6499
			26.1047			19.6152
			26.1961			19.6856
		pLVX-N	35.1079				32.4098
			36.2955				32.0995
			36.108				32.2289
		pLVX-Blank vs pLVX-Nsp1
		Unpaired t test
		P value			< 0.0001
		P value summary			****
		Significantly different? (P < 0.05)			Yes
		One- or two-tailed P value?			Two-tailed
		t, df			t=18.72 df=4
		pLVX-Blank vs pLVX-Nsp12
		Unpaired t test
		P value			0.0028
		P value summary			**
		Significantly different? (P < 0.05)			Yes
		One- or two-tailed P value?			Two-tailed
		t, df			t=6.577 df=4
		pLVX-Blank vs pLVX-E
		Unpaired t test
		P value			< 0.0001
		P value summary			****
		Significantly different? (P < 0.05)			Yes
		One- or two-tailed P value?			Two-tailed
		t, df			t=50.22 df=4
		pLVX-Blank vs pLVX-N
		Unpaired t test
		P value			0.0197
		P value summary			*
		Significantly different? (P < 0.05)			Yes
		One- or two-tailed P value?			Two-tailed
		t, df			t=3.762 df=4

### Sheet: Fig1F
		Sample Name	GADPH	Nsp1	Nsp12	E	N
		pLVX-Blank	16.2064	Undetermined	Undetermined	Undetermined	Undetermined
			15.9866	Undetermined	Undetermined	Undetermined	Undetermined
			16.0762	Undetermined	Undetermined	Undetermined	Undetermined
		pLVX-Nsp1	15.3888	23.962
			15.3329	23.9121
			15.2863	23.9164
		pLVX-Nsp12	14.5048		22.9396
			14.4362		22.8952
			14.3718		22.9839
		pLVX-E	15.1734			20.857
			15.155			20.8042
			15.1545			20.7181
		pLVX-N	14.6097				21.27
			14.6598				21.1405
			14.6455				21.2987
		pLVX-Blank vs pLVX-Nsp1
		Unpaired t test
		P value			< 0.0001
		P value summary			****
		Significantly different? (P < 0.05)			Yes
		One- or two-tailed P value?			Two-tailed
		t, df			t=80.40 df=4
		pLVX-Blank vs pLVX-Nsp12
		Unpaired t test
		P value			< 0.0001
		P value summary			****
		Significantly different? (P < 0.05)			Yes
		One- or two-tailed P value?			Two-tailed
		t, df			t=26.49 df=4
		pLVX-Blank vs pLVX-E
		Unpaired t test
		P value			< 0.0001
		P value summary			****
		Significantly different? (P < 0.05)			Yes
		One- or two-tailed P value?			Two-tailed
		t, df			t=40.12 df=4
		pLVX-Blank vs pLVX-N
		Unpaired t test
		P value			< 0.0001
		P value summary			****
		Significantly different? (P < 0.05)			Yes
		One- or two-tailed P value?			Two-tailed
		t, df			t=24.10 df=4

### Sheet: Fig1G
		Sample Name	GAPDH	Il1β	Il6	Mcp1
		DMSO	17.0436	32.7047	31.5075	23.9025
			17.0573	32.8591	31.167	24.0652
			16.9935	33.139	31.2653	24.0207
		TNF-α	16.7954	27.0689	27.7388	18.2479
			16.8209	27.1695	27.7451	18.2666
			16.847	27.0015	27.5689	18.3339
		EVs Con	17.472	27.8066	27.3631	20.7304
			17.4445	27.6968	27.5129	20.7295
			17.4706	27.6829	27.3807	20.8298
		EVs Nsp1	17.1979	26.9951	26.7834	20.1944
			17.1973	26.9349	26.81	20.107
			17.2718	26.9953	26.8351	20.1701
		Two-way ANOVA	Ordinary
		Alpha	0.05
		Source of Variation		% of total variation		P value	P value summary		Significant?
		Interaction		25.58		< 0.0001	****		Yes
		Row Factor		30.42		< 0.0001	****		Yes
		Column Factor		43.74		< 0.0001	****		Yes
		Il1β
		Tukey's multiple comparisons test					Mean Diff.	95% CI of diff.		Significant?	Summary
		Il1β:DMSO vs. Il1β:TNF-α					-47.46	-51.50 to -43.43		Yes	****
		Il1β:DMSO vs. Il1β:EVs Con					-47.17	-51.20 to -43.13		Yes	****
		Il1β:DMSO vs. Il1β:EVs Nsp1					-67.74	-71.77 to -63.70		Yes	****
		Il1β:EVs Con vs. Il1β:EVs Nsp1					-20.57	-24.61 to -16.54		Yes	****
		Il6
		Tukey's multiple comparisons test					Mean Diff.	95% CI of diff.		Significant?	Summary
		Il6:DMSO vs. Il6:TNF-α					-9.666	-13.70 to -5.630		Yes	****
		Il6:DMSO vs. Il6:EVs Con					-18.98	-23.01 to -14.94		Yes	****
		Il6:DMSO vs. Il6:EVs Nsp1					-24.77	-28.81 to -20.73		Yes	****
		Il6:EVs Con vs. Il6:EVs Nsp1					-5.793	-9.829 to -1.756		Yes	**
		Mcp1
		Tukey's multiple comparisons test					Mean Diff.	95% CI of diff.		Significant?	Summary
		Mcp1:DMSO vs. Mcp1:TNF-α					-44.29	-48.32 to -40.25		Yes	****
		Mcp1:DMSO vs. Mcp1:EVs Con					-11.66	-15.70 to -7.626		Yes	****
		Mcp1:DMSO vs. Mcp1:EVs Nsp1					-15.32	-19.36 to -11.28		Yes	****
		Mcp1:EVs Con vs. Mcp1:EVs Nsp1					-3.657	-7.693 to 0.3796		No	ns

### Sheet: S. Fig1
		Sample Name	GAPDH	Nsp1							Sample Name	GAPDH	Nsp12
		Set1_pLVX-Blank	25.386	Undetermined							Set1_pLVX-Blank	25.3153	Undetermined
		Set1_pLVX-Nsp1	25.2688	19.7817							Set1_pLVX-Nsp12	24.8688	21.1872
		Set2_pLVX-Blank	25.4137	Undetermined							Set2_pLVX-Blank	25.3242	Undetermined
		Set2_pLVX-Nsp1	25.22	19.7862							Set2_pLVX-Nsp12	24.8062	21.0848
		Set3_pLVX-Blank	25.5363	Undetermined							Set3_pLVX-Blank	25.4673	Undetermined
		Set3_pLVX-Nsp1	25.2746	19.9871							Set3_pLVX-Nsp12	24.8519	21.1417
		pLVX-Blank vs pLVX-Nsp1									pLVX-Blank vs pLVX-Nsp12
		Unpaired t test									Unpaired t test
		P value			< 0.0001						P value			< 0.0001
		P value summary			****						P value summary			****
		Significantly different? (P < 0.05)			Yes						Significantly different? (P < 0.05)			Yes
		One- or two-tailed P value?			Two-tailed						One- or two-tailed P value?			Two-tailed
		t, df			t=24.56 df=4						t, df			t=122.2 df=4

### Sheet: S. Fig2
		Sample Name	Nsp1
		Untreated	20.6977
			20.6722
			21.0464
		RNase A	21.1818
			21.4699
			21.2225
		Proteinase K/RNase A	21.6577
			21.22
			22.1237
		Triton-X 100/Proteinase K/RNase A	28.7162
			29.6641
			Undetermined
		Untreated vs RNase A
		Unpaired t test
		P value		0.032
		P value summary		*
		Significantly different? (P < 0.05)		Yes
		One- or two-tailed P value?		Two-tailed
		t, df		t=3.229 df=4
		Untreated vs Proteinase K/RNase A
		Unpaired t test
		P value		0.04
		P value summary		*
		Significantly different? (P < 0.05)		Yes
		One- or two-tailed P value?		Two-tailed
		t, df		t=2.998 df=4
		Untreated vs Triton-X 100/Proteinase K/RNase A
		Unpaired t test
		P value		0.0295
		P value summary		*
		Significantly different? (P < 0.05)		Yes
		One- or two-tailed P value?		Two-tailed
		t, df		t=3.316 df=4

### Sheet: S. Fig4
		Sample Name	GADPH	Nsp1
		Untreated	15.5507	20.7058
			15.5689	21.146
			16.2306	21.4942
		GW4869	15.848	24.2488
			15.8162	23.895
			15.9764	23.527
		Untreated vs GW4869
		Unpaired t test
		P value			0.0007
		P value summary			***
		Significantly different? (P < 0.05)			Yes
		One- or two-tailed P value?			Two-tailed
		t, df			t=9.426 df=4
